# Proteomic Landscape of Human Spermatozoa: Optimized Extraction Method and Application

**DOI:** 10.1101/2022.11.25.518017

**Authors:** Mengqi Luo, Tao Su, Shisheng Wang, Jianhai Chen, Tianhai Lin, Qingyuan Cheng, Younan Chen, Meng Gong, Hao Yang, Fuping Li, Yong Zhang

## Abstract

Human spermatozoa proteomics exposed to some physical, biological or chemical stressors is being explored. However, there is a lack of optimized sample preparation methods to achieve in-depth protein coverage for sperm cells. Meanwhile, it is not clear whether antibiotics can regulate proteins to affect sperm quality. Here, we systematically compared a total of six different protein extraction methods based the combination of three commonly used lysis buffers and physical lysis strategies. The urea buffer combined with ultrasonication (UA_ultrasonication) produced the highest protein extraction rate, leading to the deepest coverage of human sperm proteome (5685 protein groups) from healthy human sperm samples. Since the antibiotics, amoxicillin and clarithromycin, have been widely used against *H. pylori* infection, we conduct a longitudinal study of sperm proteome via data-independent acquisition tandem mass spectrometry (DIA-MS/MS) on an infected patient during on and off therapy with these two drugs. The semen examination and morphological analysis were performed combined with proteomics analysis. Our results indicated that antibiotics may cause an increase in the sperm concentration and the rate of malformed sperm and disrupt proteome expression in sperm. This work provides an optimized extraction method to characterize the in-depth human sperm proteome and to extend its clinical applications.
