## Supplementtal Table 4 for "Proteomic Landscape of Human Spermatozoa: Optimized Extraction Method and Application"

### Sheet: Table S4.1
Table S4.1 Semen examination and morphological analysis results of human sperm at medicine (M) period and withdraw (W) period
Num	Sample name	Sample type	Test items	Color	Viscosity	Sperm density (10^6/mL)	Round cell (10^6/mL)	Number of total sperm	Number of normal sperm	Number of abnormal sperm in head	Number of abnormal sperm in midpiece	Number of abnormal sperm in tail	Ratio of normal sperm	Ratio of abnormal sperm in head	Ratio of abnormal sperm in midpiece	Ratio of abnormal sperm in tail
1	M1	Semen	Semen examination and morphological analysis	Greyish white	Normal	19.895	0.1	209	19	190	8	15	0.0909091	0.909091	0.0382775	0.0717703
2	M2					24.095	0.1	230	18	212	13	20	0.0782609	0.921739	0.0565217	0.0869565
3	M3					55.19	0.1	211	8	198	22	13	0.0379147	0.938389	0.104265	0.0616114
4	M4					51.595	0.1	214	15	190	25	11	0.0700935	0.88785	0.116822	0.0514019
5	M5					75.885	0.1	211	8	203	9	7	0.0379147	0.962085	0.042654	0.0331754
6	W1					25.67	0.1	206	8	201	7	6	0.038835	0.975728	0.0339806	0.0291262
7	W2					10.01	0.1	206	11	195	5	3	0.0533981	0.946602	0.0242718	0.0145631
8	W3					41.525	0.1	206	7	195	5	3	0.0339806	0.946602	0.0242718	0.0145631
9	W4					38.595	0.1	206	11	195	8	9	0.0533981	0.946602	0.038835	0.0436893
10	W5					16.17	0.1	207	10	197	5	8	0.0483092	0.951691	0.0241546	0.0386473

### Sheet: Table S4.2
Table S4.2 Sperm density analysis
Sample name	Sperm density 1 (10^6/mL)	Sperm density 2 (10^6/mL)	Average (10^6/mL)	SD
M1	20.83	18.96	19.895	1.32229
M2	24.27	23.92	24.095	0.247487
M3	52.11	58.27	55.19	4.35578
M4	53.39	49.8	51.595	2.53851
M5	79.25	72.52	75.885	4.75883
W1	26.18	25.16	25.67	0.721249
W2	10.78	9.24	10.01	1.08894
W3	39.79	43.26	41.525	2.45366
W4	39.6	37.59	38.595	1.42128
W5	15.66	16.68	16.17	0.721249
